# Disentangling sources of clock-like mutations in germline and soma

**DOI:** 10.1101/2023.09.07.556720

**Authors:** Natanael Spisak, Marc de Manuel, William Milligan, Guy Sella, Molly Przeworski

**Affiliations:** Department of Biological Sciences, Columbia University, New York, United States; Program for Mathematical Genomics, Columbia University, New York, United States; Department of Systems Biology, Columbia University, New York, United States

## Abstract

The rates of mutations vary across cell types. To identify causes of this variation, mutations are often decomposed into a combination of the single base substitution (SBS) “signatures” observed in germline, soma and tumors, with the idea that each signature corresponds to one or a small number of underlying mutagenic processes. Two such signatures turn out to be ubiquitous across cell types: SBS signature 1, which consists primarily of transitions at methylated CpG sites caused by spontaneous deamination, and the more diffuse SBS signature 5, which is of unknown etiology. In cancers, the number of mutations attributed to these two signatures accumulates linearly with age of diagnosis, and thus the signatures have been termed “clock-like.” To better understand this clocklike behavior, we develop a mathematical model that includes DNA replication errors, unrepaired damage, and damage repaired incorrectly. We show that mutational signatures can exhibit clocklike behavior because cell divisions occur at a constant rate and/or because damage rates remain constant over time, and that these distinct sources can be teased apart by comparing cell lineages that divide at different rates. With this goal in mind, we analyze the rate of accumulation of mutations in multiple cell types, including soma as well as male and female germline. We find no detectable increase in SBS signature 1 mutations in neurons and only a very weak increase in mutations assigned to the female germline, but a significant increase with time in rapidly-dividing cells, suggesting that SBS signature 1 is driven by rounds of DNA replication occurring at a relatively fixed rate. In contrast, SBS signature 5 increases with time in all cell types, including post-mitotic ones, indicating that it accumulates independently of cell divisions; this observation points to errors in DNA repair as the key underlying mechanism. Thus, the two “clock-like” signatures observed across cell types likely have distinct origins, one set by rates of cell division, the other by damage rates.
