## Supplementary Table for "Disentangling sources of clock-like mutations in germline and soma"

### Sheet: Sheet 1 - Table I
Supplementary Table
Cell type/tissue	Method	Reference	Data download link
Neurons	S	Abascal et al. 2021	https://static-content.springer.com/esm/art%3A10.1038%2Fs41586-021-03477-4/MediaObjects/41586_2021_3477_MOESM3_ESM.xlsx
Muscle	S	Abascal et al. 2021	https://static-content.springer.com/esm/art%3A10.1038%2Fs41586-021-03477-4/MediaObjects/41586_2021_3477_MOESM3_ESM.xlsx
Liver	C	Brunner et al. 2019	https://data.mendeley.com/datasets/ktx7jp8sch/1
Small bowel crypts	C	Wang et al. 2023	https://github.com/YichenWang1/small_bowel/tree/main/data
Colonic crypts	C	Moore et al. 2021	https://static-content.springer.com/esm/art%3A10.1038%2Fs41586-021-03822-7/MediaObjects/41586_2021_3822_MOESM5_ESM.zip
Testis	C	Moore et al. 2021	https://static-content.springer.com/esm/art%3A10.1038%2Fs41586-021-03822-7/MediaObjects/41586_2021_3822_MOESM5_ESM.zip
Lung	D	Yoshida et al. 2020	https://data.mendeley.com/datasets/b53h2kwpyy/2
Paternal germline	P	Halldorsson et al. 2019	https://www.science.org/doi/suppl/10.1126/science.aau1043/suppl_file/aau1043_datas5_revision1.tsv
Maternal germline	P	Sasani et al. 2019	https://github.com/quinlan-lab/ceph-dnm-manuscript/tree/master/data
